# Druggable Growth Dependencies and Tumor Evolution Analysis in Patient-Derived Organoids of Neuroendocrine Cancer

**DOI:** 10.1101/2022.10.31.514549

**Authors:** Talya L. Dayton, Nicolas Alcala, Laura Moonen, Lisanne den Hartigh, Lise Mangiante, Lisa Lap, Antonella F. M. Dost, Joep Beumer, Sonja Levy, Rachel S. van Leeuwaarde, Wenzel M. Hackeng, Kris Samsom, Catherine Voegele, Alexandra Sexton-Oates, Harry Begthel, Jeroen Korving, Lisa Hillen, Lodewijk A. A. Brosens, Sylvie Lantuejoul, Sridevi Jaksani, Niels F.M. Kok, Koen J. Hartemink, Houke M. Klomp, Inne H.M. Borel Rinkes, Anne-Marie Dingemans, Gerlof D. Valk, Menno R. Vriens, Wieneke Buikhuisen, José van den Berg, Margot Tesselaar, Jules Derks, Ernst Jan Speel, Matthieu Foll, Lynnette Fernández-Cuesta, Hans Clevers

**Author notes:** These authors contributed equally (Talya L. Dayton, Nicolas Alcala). current address: Roche Pharmaceutical Research and Early Development, Basel, Switzerland (Joep Beumer, Hans Clevers). current address: European Molecular Biology Laboratory (EMBL) Barcelona, Barcelona, Spain. Correspondence (T.L.D.), (L.F-C.), (H.C.). **In brief** Novel patient-derived tumor organoid models reveal a targetable growth-factor dependency in a subset of pulmonary neuroendocrine tumors and serve as a platform for neuroendocrine cancer research.

## Abstract

Neuroendocrine neoplasms (NENs) comprise well-differentiated neuroendocrine tumors and poorly-differentiated carcinomas. Treatment options for patients with NENs are limited, in part due to lack of accurate models. To address this need we established the first patient-derived tumor organoids (PDTOs) from pulmonary neuroendocrine tumors and derived PDTOs from an understudied NEN subtype, large cell neuroendocrine carcinoma (LCNEC). PDTOs maintain the gene expression patterns, intra-tumoral heterogeneity, and evolutionary processes of parental tumors. Through drug sensitivity analyses, we uncover therapeutic sensitivities to an inhibitor of NAD salvage biosynthesis and to an inhibitor of BCL-2. Finally, we identify a dependency on EGF in pulmonary neuroendocrine tumor PDTOs. Consistent with these findings, analysis of an independent cohort showed that approximately 50% of pulmonary neuroendocrine tumors expressed EGFR. This study identifies a potentially actionable vulnerability for a subset of NENs, and further highlights the utility of these novel PDTO models for the study of NENs.

**Graphical abstract:** 

**Highlights:**

- PDTOs of pulmonary NETs and LCNEC were established
- PDTOs recapitulate intra-tumoral heterogeneity and evolution of parental tumors
- Drug assays reveal therapeutic vulnerabilities and biomarkers
- Pulmonary NET PDTOs are dependent on EGF
