## Supplemental Table 1 for "Druggable Growth Dependencies and Tumor Evolution Analysis in Patient-Derived Organoids of Neuroendocrine Cancer"

### Sheet: PDTO_lines
PDTO lines summary
Sample	year of isolation	resection or biopsy	primary tumor or mestastasis	grade	stage	highest passage #	# of frozen vials	PDTO histology available	PDTO expression data	PDTO genomic data	notes
LNET2	2017	resection	primary tumor	G1 - typical carcinoid	pT2aN1PL0 TC	16	18	yes	qPCR for NE markers	yes	mixed PDTO; patient alo had suspected DIPNECH
LCNEC1	2018	resection	primary tumor	LCNEC (G3)		50	20	yes	RNA-seq	yes	high purity PDTO
LCNEC3	2016	resection	primary tumor	LCNEC (G3)	not available	50	19	yes	RNA-seq	yes	high purity PDTO; parental tumor was mixed adenocarcinoma/LCNEC
LCNEC4	2015	resection	primary tumor	LCNEC (G3)	not available	51	21	yes	RNA-seq	yes	high purity PDTO; parental tumor was mixed adenocarcinoma/LCNEC; line reported in Sachs et al. 2019
LNET5	2019	resection	primary tumor	atypical carcinoid - G2	pT1b N1 M1a	6	8	yes	RNA-seq	yes	mixed PDTO
LNET6	2019	resection	primary tumor	typical carcinoid - G1	pT1c N1M0	4	4	no	RNA-seq	yes	high purity PDTO
mSINET7	2019	resection	mesenteric metastasis of ileal NET	G2	pT4N1M0	4*	5	yes	RNA-seq	yes	mixed PDTO
mSINET8	2019	resection	metastasis to the ovaries from ileal NET	G2	pT4N2M1	4*	6	no	RNA-seq	yes	high purity PDTO
mSINET9	2019	resection	mesenteric metastasis of ileal NET	G2	pT3N1M1	4*	3	no	qPCR for NE markers	yes	high purity PDTO
LNET10	2019	resection	primary tumor	atypical carcinoid - G2**	pT1N0PL0 AC	19	30	yes	RNA-seq	yes	high purity PDTO
mLCNEC11	2019	resection	brain metastasis from lung LCNEC	LCNEC (G3)	IVC	30	20	yes	RNA-seq	no	high purity PDTO
mSINET12	2020	resection	mesenteric lymphnode metastasis of ileal NET	G2	pT3N1M1	4*	8	no	RNA-seq	no	high purity PDTO
LNET13	2019	resection	primary tumor	typical carcinoid - G1	pT3N0M0	5	5	no	RNA-seq	no	high purity PDTO; patient had possible DIPNECH
LNET14	2020	resection	primary tumor	typical carcinoid - G1	T1bN0M0	5	5	no	RNA-seq	no	high purity PDTO; patient had DIPNECH
mLNET15	2020	resection	skin/soft tissue metastasis	atypical carcinoid - G2	pT2aN0M1b	3*	1	no	RNA-seq	no	high purity PDTO
LNET16	2020	resection	primary tumor	atypical carcinoid - G2	pT3N1M1PL0	5	11	no	RNA-seq	no	mixed PDTO
mLNET16	2020	resection	metastasis to the ribcage	atypical carcinoid - G2	pT3N1M1PL0	3	1	no	RNA-seq	no	high purity PDTO
LNET18	2020	resection	primary tumor	atypical carcinoid - G2	pT2an0PL0	9	19	yes	RNA-seq	no	mixed PDTO
LNET19	2020	resection	primary tumor	typical carcinoid - G1	Pt1n0	3*	4	no	RNA-seq	no	mixed PDTO
mLNET20	2020	resection	paravertebral Th1 mestastasis	atypical carcinoid - G2	cT1aN3M1c	3*	2	no	RNA-seq	no	mixed PDTO
mSINET21	2019	resection	liver metastasis of ileal NET	G1	pT3(m)N1M1	4*	4	no	RNA-seq	no	high purity PDTO
mSINET22	2020	resection	mesenteric metastasis of ileal NET	G1	pT4N2M1	4*	2	no	RNA-seq	no	high purity PDTO
mLCNEC23	2020	biopsy	liver metastasis of unkown primary	LCNEC (G3)	pTxN1M1	26	18	yes	RNA-seq	no	high purity PDTO
LNET24	2019	resection	primary tumor	typical carcinoid - G1	pT3(m)N0PL0	7	24	yes	qPCR for NE markers	no	mixed PDTO
mLCNEC26	2021	resection	mesenteric metastasis of intestinal LCNEC	LCNEC (G3)	pT3N1M0	11	24	yes	qPCR for NE markers	no	high purity PDTO
LNET25	2021	resection	primary tumor	atypical carcinoid - G2	pT1bN0	3	2	no	qPCR for NE markers	no	unclassified
mLCNEC27	2022	resection	metastasis to the adrenal gland of pulmonary LCNEC	LCNEC G3	cT2bN3M1c	12	6	yes	qPCR for NE markers	no	high purity PDTO; progressive lesion following treatment with nivolumab
											DIPNECH, diffuse idiopathic neuroendocrine cell hyperplasia

### Sheet: MKI67expression
MKI67 mRNA expression in Transcripts Per Million
Sample	Expression.TPM	Type	Experiment	Grade
LCNEC11M	48.67395	LCNEC	LCNEC11	G3
LCNEC11Mp3	11.45107	LCNEC	LCNEC11	G3
LCNEC23Mp3	41.36615	LCNEC	LCNEC23	G3
LCNEC3T	42.48486	LCNEC	LCNEC3	G3
LCNEC3Tp17.2	70.94495	LCNEC	LCNEC3	G3
LCNEC3Tp24	43.61308	LCNEC	LCNEC3	G3
LCNEC4T	18.57279	LCNEC	LCNEC4	G3
LCNEC4Tp24	52.13199	LCNEC	LCNEC4	G3
LCNEC4Tp7	44.39246	LCNEC	LCNEC4	G3
LNET10T	5.036562	LNET	LNET10	G2
LNET10Tp11	13.99659	LNET	LNET10	G2
LNET10Tp4	5.427325	LNET	LNET10	G2
LNET13T	0.470996	LNET	LNET13	G1
LNET13Tp1	0.588089	LNET	LNET13	G1
LNET14T	0.783305	LNET	LNET14	G1
LNET14Tp1	2.626526	LNET	LNET14	G1
LNET15M	9.480952	LNET	LNET15	G2
LNET15Mp2	0.950923	LNET	LNET15	G2
LNET16M	12.24361	LNET	LNET16	G2
LNET16Mp1	7.692265	LNET	LNET16	G2
LNET16T	9.145132	LNET	LNET16	G2
LNET16Tp2	2.561711	LNET	LNET16	G2
LNET18Tp2	2.877902	LNET	LNET18	G2
LNET19T	0.948561	LNET	LNET19	G1
LNET19Tp2	0.113798	LNET	LNET19	G1
LNET20M	7.073844	LNET	LNET20	G2
LNET20Mp2	0.252521	LNET	LNET20	G2
LNET5T	2.417366	LNET	LNET5	G2
LNET5Tp2.2	6.530828	LNET	LNET5	G2
LNET5Tp4	1.128231	LNET	LNET5	G2
LNET5Tp7	1.364609	LNET	LNET5	G2
LNET6T	1.200739	LNET	LNET6	G1
LNET6Tp1	2.465221	LNET	LNET6	G1
PANEC1T	47.88879	LCNEC	PANEC1	G3
PANEC1Tp14	38.50741	LCNEC	PANEC1	G3
PANEC1Tp4	7.795398	LCNEC	PANEC1	G3
SINET12M	0.141396	SINET	SINET12	G1/G2
SINET12Mp1.1	0.118259	SINET	SINET12	G1/G2
SINET12Mp1.3	1.74307	SINET	SINET12	G1/G2
SINET21M	2.31694	SINET	SINET21	G1/G2
SINET21Mp2	0.50525	SINET	SINET21	G1/G2
SINET22M	0.500305	SINET	SINET22	G1/G2
SINET22Mp2	0.125347	SINET	SINET22	G1/G2
SINET7M	0.696485	SINET	SINET7	G1/G2
SINET7Mp2	0.318495	SINET	SINET7	G1/G2
SINET8M	3.368218	SINET	SINET8	G1/G2
SINET8Mp2	1.337371	SINET	SINET8	G1/G2
LNEN002	1.034755	LNET	Reference	G2
LNEN003	0.913986	LNET	Reference	G2
LNEN004	0.522657	LNET	Reference	G2
LNEN005	6.095352	LNET	Reference	G2
LNEN006	0.782734	LNET	Reference	G2
LNEN007	0.45653	LNET	Reference	G2
LNEN008	0.1162	LNET	Reference	G2
LNEN009	5.202938	LNET	Reference	G2
LNEN010	4.699867	LNET	Reference	G2
LNEN011	0.599705	LNET	Reference	G2
LNEN012	17.44597	LNET	Reference	G2
LNEN013	4.394245	LNET	Reference	G2
LNEN014	0.574781	LNET	Reference	G2
LNEN015	2367-01-01	LNET	Reference	G2
LNEN016	3.415878	LNET	Reference	G2
LNEN017	1.901035	LNET	Reference	G2
LNEN018	0.955984	LNET	Reference	G2
LNEN019	5.955414	LNET	Reference	G2
LNEN020	13.09673	LNET	Reference	G2
S00016	2.350473	LNET	Reference	G1
S00022	123.4764	SCLC	Reference	G3
S00050	71.4421	SCLC	Reference	G3
S00076	3.200471	LNET	Reference	NA
S00089	0.951736	LNET	Reference	G1
S00094	1.642139	LNET	Reference	G1
S00118	0.364362	LNET	Reference	G1
S00128	2.854418	LNET	Reference	G1
S00396	9.977182	LCNEC	Reference	G3
S00400	14.31948	LCNEC	Reference	G3
S00472	58.85044	SCLC	Reference	G3
S00501	109.1734	SCLC	Reference	G3
S00515	0.69126	LNET	Reference	G1
S00516	1.012748	LNET	Reference	G1
S00517	3.525303	LCNEC	Reference	G3
S00520	0.544054	LNET	Reference	G1
S00529	6.473211	LCNEC	Reference	G3
S00531	13.80999	LCNEC	Reference	G3
S00534	26.96544	LCNEC	Reference	G3
S00540	20.16571	LCNEC	Reference	G3
S00550	38.89586	LCNEC	Reference	G3
S00567	31.33127	LCNEC	Reference	G3
S00570	15.30994	LCNEC	Reference	G3
S00581	66.31111	LCNEC	Reference	G3
S00584	62.55733	LCNEC	Reference	G3
S00587	33.91839	LCNEC	Reference	G3
S00602	8.781772	LCNEC	Reference	G3
S00608	23.90067	LCNEC	Reference	G3
S00609	43.61621	LCNEC	Reference	G3
S00613	41.1959	LCNEC	Reference	G3
S00640	24.36553	LCNEC	Reference	G3
S00694	46.70123	LCNEC	Reference	G3
S00710	39.21805	LCNEC	Reference	G3
S00711	31.78212	LCNEC	Reference	G3
S00712	62.80025	LCNEC	Reference	G3
S00713	24.66357	LCNEC	Reference	G3
S00714	58.88913	LCNEC	Reference	G3
S00716	3.993954	SINET	Reference	G1/G2
S00716_B	9.523221	LNET	Reference	G2
S00718	58.98058	LCNEC	Reference	G3
S00725	42.03745	LCNEC	Reference	G3
S00732	67.60704	LCNEC	Reference	G3
S00733	12.37622	LCNEC	Reference	G3
S00739	62.42769	LCNEC	Reference	G3
S00790	30.91991	LCNEC	Reference	G3
S00791	66.99639	LCNEC	Reference	G3
S00793	72.39766	LCNEC	Reference	G3
S00794	26.31815	LCNEC	Reference	G3
S00795	85.10237	LCNEC	Reference	G3
S00796	42.83879	LCNEC	Reference	G3
S00799	14.11102	LCNEC	Reference	G3
S00825	26.06551	SCLC	Reference	G3
S00827	141.44	SCLC	Reference	G3
S00829	52.84407	SCLC	Reference	G3
S00830	38.95771	SCLC	Reference	G3
S00832	92.79191	SCLC	Reference	G3
S00836	80.8068	SCLC	Reference	G3
S00837	75.00477	SCLC	Reference	G3
S00838	81.49419	SCLC	Reference	G3
S00858	0.504606	LNET	Reference	G1
S01060	0.142046	LNET	Reference	G1
S01093	23.72473	LCNEC	Reference	G3
S01103	1.434535	LNET	Reference	G1
S01202	0.511825	LNET	Reference	G2
S01242	144.0857	SCLC	Reference	G3
S01248	45.97055	SCLC	Reference	G3
S01318	22.93687	LCNEC	Reference	G3
S01407	10.34717	LCNEC	Reference	G3
S01453	143.0477	SCLC	Reference	G3
S01468	33.41743	LCNEC	Reference	G3
S01493	0.279029	LNET	Reference	G1
S01494	127.7967	SCLC	Reference	G3
S01496	38.52345	LCNEC	Reference	G3
S01499	70.7558	LCNEC	Reference	G3
S01501	1.714225	LNET	Reference	G1
S01502	2.230427	LNET	Reference	G1
S01504	4.466675	LNET	Reference	G1
S01505	39.50148	LCNEC	Reference	G3
S01508	30.89884	LCNEC	Reference	G3
S01510	0.732	LNET	Reference	G1
S01511	42.34867	LCNEC	Reference	G3
S01513	4.181136	LNET	Reference	G2
S01515	0.342658	LNET	Reference	G1
S01517	56.71774	LCNEC	Reference	G3
S01518	36.34978	LCNEC	Reference	G3
S01519	1.380883	LNET	Reference	G1
S01520	1.940764	LNET	Reference	G2
S01521	0.775138	LNET	Reference	G1
S01524	41.82037	SCLC	Reference	G3
S01526	0.170527	LNET	Reference	G1
S01528	0.3154	LNET	Reference	G1
S01529	0.087235	LNET	Reference	G1
S01531	0.59313	LNET	Reference	G1
S01532	0.237732	LNET	Reference	G1
S01533	25.72709	LCNEC	Reference	G3
S01535	34.75382	LCNEC	Reference	G3
S01536	0.431939	LNET	Reference	G1
S01537	0.060005	LNET	Reference	G1
S01538	0.088351	LNET	Reference	G1
S01539	0.110434	LNET	Reference	G1
S01540	1.37561	LNET	Reference	G1
S01541	0.789556	LNET	Reference	G1
S01543	0.268028	LNET	Reference	G1
S01544	50.15101	LCNEC	Reference	G3
S01545	0.1446	LNET	Reference	G1
S01546	3.587507	LNET	Reference	G1
S01556	69.91688	SCLC	Reference	G3
S01563	104.8794	SCLC	Reference	G3
S01567	0.601649	LNET	Reference	G1
S01572	6.853233	LNET	Reference	G2
S01573	1.793811	LNET	Reference	G1
S01574	33.42299	LCNEC	Reference	G3
S01578	20.02339	SCLC	Reference	G3
S01580	12.33215	LCNEC	Reference	G3
S01581	54.72549	LCNEC	Reference	G3
S01582	0.68617	LNET	Reference	G1
S01583	0.111882	LNET	Reference	G1
S01584	0.555114	LNET	Reference	G1
S01585	0.846146	LNET	Reference	G1
S01586	15.94126	LCNEC	Reference	G3
S01590	0.570432	LNET	Reference	G1
S01593	0.89242	LNET	Reference	G1
S01605	0.935904	LNET	Reference	G1
S01666	0.149242	LNET	Reference	G1
S01698	105.4492	SCLC	Reference	G3
S01707	21.87181	LCNEC	Reference	G3
S01728	56.82842	SCLC	Reference	G3
S01731	0.264473	LNET	Reference	G1
S01733	2.03194	LNET	Reference	G1
S01742	0.810444	LNET	Reference	G1
S01746	0.518248	LNET	Reference	G1
S01763	32.91124	LCNEC	Reference	G3
S01792	70.70843	SCLC	Reference	G3
S02065	20.1032	SCLC	Reference	G3
S02093	32.36182	SCLC	Reference	G3
S02120	68.73489	SCLC	Reference	G3
S02126	1.133974	LNET	Reference	NA
S02139	120.9226	SCLC	Reference	G3
S02154	1.821861	LNET	Reference	NA
S02162	0.877869	LNET	Reference	G2
S02163	102.7848	SCLC	Reference	G3
S02194	17.6083	SCLC	Reference	G3
S02209	15.04519	SCLC	Reference	G3
S02229	135.8081	LCNEC	Reference	G3
S02236	39.56201	LCNEC	Reference	G3
S02241	10.97036	SCLC	Reference	G3
S02242	18.1595	SCLC	Reference	G3
S02243	67.58323	SCLC	Reference	G3
S02249	22.9673	SCLC	Reference	G3
S02259	31.85797	LCNEC	Reference	G3
S02261	46.27209	LCNEC	Reference	G3
S02264	45.88955	LCNEC	Reference	G3
S02265	27.04543	LCNEC	Reference	G3
S02266	54.16771	LCNEC	Reference	G3
S02267	28.46799	LCNEC	Reference	G3
S02268	42.89124	LCNEC	Reference	G3
S02269	39.27677	LCNEC	Reference	G3
S02271	42.16532	LCNEC	Reference	G3
S02272	33.9303	LCNEC	Reference	G3
S02284	35.61316	SCLC	Reference	G3
S02285	64.5319	SCLC	Reference	G3
S02286	61.87535	SCLC	Reference	G3
S02287	49.18166	SCLC	Reference	G3
S02288	63.12685	SCLC	Reference	G3
S02289	91.54258	SCLC	Reference	G3
S02290	106.7756	SCLC	Reference	G3
S02291	88.64558	SCLC	Reference	G3
S02293	182.7871	SCLC	Reference	G3
S02294	195.8146	SCLC	Reference	G3
S02295	82.47496	SCLC	Reference	G3
S02296	29.35242	SCLC	Reference	G3
S02297	52.11275	SCLC	Reference	G3
S02298	39.24962	SCLC	Reference	G3
S02299	32.30054	SCLC	Reference	G3
S02322	21.31187	SCLC	Reference	G3
S02323	6.755481	LNET	Reference	G2
S02325	0.224416	LNET	Reference	G1
S02326	1.160476	LNET	Reference	G1
S02327	5.619983	LNET	Reference	G1
S02328	63.37498	SCLC	Reference	G3
S02330	0.619037	LNET	Reference	G1
S02331	4.360266	LNET	Reference	G1
S02333	1.634372	LNET	Reference	G1
S02334	0.18303	LNET	Reference	G1
S02335	2.723441	LNET	Reference	G1
S02336	21.58184	LCNEC	Reference	G3
S02337	0.173498	LNET	Reference	G1
S02338	0.596547	LNET	Reference	G1
S02339	0.47861	LNET	Reference	G1
S02340	3.719636	LNET	Reference	G2
SRR7646229	0.277337	LNET	Reference	G1
SRR7646230	0.542963	LNET	Reference	G2
SRR7646231	7.45893	LNET	Reference	G2
SRR7646232	0.926973	LNET	Reference	G1
SRR7646233	0.396512	LNET	Reference	G2
SRR7646234	3.769823	LNET	Reference	G2
SRR7646235	1.46007	LNET	Reference	G1
SRR7646236	0.893234	LNET	Reference	G1
SRR7646237	0.953753	LNET	Reference	G1
SRR7646238	15.03233	LNET	Reference	G2
SRR7646239	0.966105	LNET	Reference	G1
SRR7646240	5.648926	LNET	Reference	G2
SRR7646241	1.389315	LNET	Reference	G1
SRR7646242	1.981853	LNET	Reference	G1
SRR7646243	1.248884	LNET	Reference	G2
SRR7646244	1.502864	LNET	Reference	G2
SRR7646245	2.312736	LNET	Reference	G2
SRR7646246	1.761219	LNET	Reference	G2
SRR7646247	1.084035	LNET	Reference	G1
SRR7646248	0.377161	LNET	Reference	G1
SRR7646249	2.526111	LNET	Reference	G1
SRR7646250	3.343556	LNET	Reference	G1
SRR7646251	2.259723	LNET	Reference	G1
SRR7646252	1.520809	LNET	Reference	G1
SRR7646253	0.85417	LNET	Reference	G1
SRR7646254	0.32449	LNET	Reference	G1
SRR7646255	3.284142	LNET	Reference	G2
SRR7646256	0.195619	LNET	Reference	G1
SRR7646257	2.834842	LNET	Reference	G2
SRR7646258	1.638814	LNET	Reference	G2
SRR5553896	1.947138	SINET	Reference	G1/G2
SRR5553897	7.406478	SINET	Reference	G1/G2
SRR5553898	4.366939	SINET	Reference	G1/G2
SRR5553899	0.81561	SINET	Reference	G1/G2
SRR5553900	3.515649	SINET	Reference	G1/G2
SRR5553901	4.231573	SINET	Reference	G1/G2
SRR5553902	1.772127	SINET	Reference	G1/G2
SRR5553903	5.444937	SINET	Reference	G1/G2
SRR5553904	2.051333	SINET	Reference	G1/G2
SRR5553905	2.733096	SINET	Reference	G1/G2
SRR5553906	1.120237	SINET	Reference	G1/G2
SRR5553907	5.255286	SINET	Reference	G1/G2
SRR5553908	0.225662	SINET	Reference	G1/G2
SRR5553909	1.042516	SINET	Reference	G1/G2
SRR5553910	0.515877	SINET	Reference	G1/G2
SRR5553911	1.033693	SINET	Reference	G1/G2
SRR5553912	0.01	SINET	Reference	G1/G2
SRR5553913	0.428551	SINET	Reference	G1/G2
SRR5553914	6.76257	SINET	Reference	G1/G2
SRR5553915	1.638276	SINET	Reference	G1/G2
SRR5553916	2.26929	SINET	Reference	G1/G2
SRR5553917	1.479512	SINET	Reference	G1/G2
SRR5553918	0.87356	SINET	Reference	G1/G2
SRR5553919	1.084347	SINET	Reference	G1/G2
SRR5553920	1.394152	SINET	Reference	G1/G2
SRR5553921	4.657189	SINET	Reference	G1/G2
SRR5553922	1.890744	SINET	Reference	G1/G2
SRR5553923	0.773389	SINET	Reference	G1/G2
SRR5553924	7.783832	SINET	Reference	G1/G2
SRR5553925	1.26696	SINET	Reference	G1/G2
SRR5553926	0.449325	SINET	Reference	G1/G2
SRR5553927	4.972845	SINET	Reference	G1/G2
SRR5553928	4.690467	SINET	Reference	G1/G2
SRR5553929	2.855467	SINET	Reference	G1/G2
SRR5553930	0.309016	SINET	Reference	G1/G2
SRR5553931	0.651682	SINET	Reference	G1/G2
SRR5553932	0.468671	SINET	Reference	G1/G2
SRR5553933	7.879874	SINET	Reference	G1/G2
SRR5553934	0.198106	SINET	Reference	G1/G2
SRR5553935	0.309642	SINET	Reference	G1/G2
SRR5553936	0.542795	SINET	Reference	G1/G2
SRR5553937	1.211461	SINET	Reference	G1/G2
SRR5553938	20.14617	SINET	Reference	G1/G2
SRR5553939	2.038674	SINET	Reference	G1/G2
SRR5553940	18.41684	SINET	Reference	G1/G2
SRR5553941	3.082035	SINET	Reference	G1/G2
SRR5553942	3.650996	SINET	Reference	G1/G2
SRR5553943	1.882486	SINET	Reference	G1/G2
SRR5553944	0.300805	SINET	Reference	G1/G2
SRR5553945	7.379078	SINET	Reference	G1/G2
SRR5553946	2.103539	SINET	Reference	G1/G2
SRR5553947	2.544094	SINET	Reference	G1/G2
SRR5553948	3.323899	SINET	Reference	G1/G2
SRR5553949	0.757612	SINET	Reference	G1/G2
SRR5553950	0.982898	SINET	Reference	G1/G2
SRR5553951	0.313559	SINET	Reference	G1/G2
SRR5553952	1.124976	SINET	Reference	G1/G2
SRR5553953	1.96327	SINET	Reference	G1/G2
SRR5553954	1.757514	SINET	Reference	G1/G2
SRR5553955	2.114395	SINET	Reference	G1/G2
SRR5553956	15.68008	SINET	Reference	G1/G2
SRR5553957	0.437496	SINET	Reference	G1/G2
SRR5553958	1.775362	SINET	Reference	G1/G2
SRR5553959	3.698346	SINET	Reference	G1/G2
SRR5553960	4.053471	SINET	Reference	G1/G2
SRR5553961	0.520837	SINET	Reference	G1/G2
SRR5553962	0.812027	SINET	Reference	G1/G2
SRR5553963	1.634524	SINET	Reference	G1/G2
SRR5553964	4.379295	SINET	Reference	G1/G2
SRR5553965	0.553873	SINET	Reference	G1/G2
SRR5553966	1.997729	SINET	Reference	G1/G2
SRR5553967	0.195174	SINET	Reference	G1/G2
SRR5553968	0.251812	SINET	Reference	G1/G2
SRR5553969	0.477473	SINET	Reference	G1/G2
SRR5553970	0.248562	SINET	Reference	G1/G2
SRR5553971	88.24568	SINET	Reference	G1/G2
SRR5553972	0.570274	SINET	Reference	G1/G2
SRR5553973	3.212639	SINET	Reference	G1/G2
SRR5553974	0.723495	SINET	Reference	G1/G2
SRR5553975	1.305143	SINET	Reference	G1/G2
SRR5553976	0.106982	SINET	Reference	G1/G2
3780_180504_RNA_1_S7	0.141391	SINET	Reference	G1/G2
3791_180504_RNA_1_S8	0.094209	SINET	Reference	G1/G2
3801_180412_RNA_1_S9	0.324087	SINET	Reference	G1/G2
3802_180705_RNA_S10	1.114795	SINET	Reference	G1/G2
3806_180406_RNA_S11	0.321541	SINET	Reference	G1/G2
3809_180406_RNA_S12	0.470693	SINET	Reference	G1/G2
3814_180504_RNA_S13	3.094066	SINET	Reference	G1/G2

### Sheet: PassageTimes
Passage dates
		PX: passage X		Note: LNET24 P2 was thawed, remove 225 days to obtain actual passage time between P1 and P2
Experiment	Grade	P0	P1	P2	P3	P4	P5	P6	P7	P8	P9	P10	P11	P12
LCNEC 1	3	2018-01-24	2018-02-16	2018-03-14	2018-04-12	2018-05-30	2018-07-06	2018-08-02	2018-08-17	2018-09-05	2018-10-05	2018-10-26	2018-11-09	2018-11-23
mLCNEC 11	3	2019-10-10	2019-10-31	2019-12-17	2020-01-28	2020-03-23	2020-04-23	2020-05-28	2020-06-17	2020-07-01	2020-07-10	2020-07-24
mLCNEC 23	3	2020-02-28	2020-04-09	2020-04-30	2020-05-14	2020-05-28	2020-06-11	2020-06-25	2020-07-10	2020-07-30	2020-08-06	2020-08-24	2020-09-10
mLCNEC 26	3	2021-03-25	2021-04-07	2021-06-18	2021-07-05	2021-07-22	2021-08-12	2021-09-02	2021-09-20	2021-10-04	2021-10-18
LNET 10	2	2019-08-21	2019-09-02	2019-09-25	2019-11-08	2020-02-25	2020-05-14	2020-07-01	2020-09-11	2020-10-13
LNET 5	2	2020-10-29	2020-11-12	2020-12-11	2021-03-11	2021-05-11	2021-09-20	2022-04-22
LNET 16	2	2020-08-04	2020-08-10	2020-09-11	2020-11-05	2021-01-28	2021-04-01
LNET 18	2	2020-06-24	2020-07-03	2020-07-28	2020-09-25	2020-10-13	2020-11-18	2021-01-25	2021-04-12	2021-05-11	2021-09-20
LNET 6	1	2019-12-05	2019-12-16	2020-04-24	2020-08-07	2021-03-18
LNET 13	1	2019-09-16	2019-09-25	2020-05-28	2020-07-21	2020-11-13	2021-02-12
LNET 14	1	2020-01-08	2020-01-24	2020-04-15	2020-06-15	2020-08-13	2021-01-14
LNET 24	1	2019-10-07	2019-11-22	2020-12-03	2020-12-24	2021-01-14	2021-02-18	2021-04-01	2021-06-29	2021-09-20
SINET 7	1 or 2	2019-09-11	2019-09-24	2019-12-18	2020-06-12
SINET 8	1 or 2	2019-08-29	2019-09-16	2019-11-23	2020-04-24	2020-07-15
SINET 9	1 or 2	2019-10-23	2019-11-22	2020-03-18	2020-06-03	2021-02-08
SINET 12	1 or 2	2020-01-29	2020-02-12	2020-04-30	2020-10-09	2021-02-12
mSINET 21	1 or 2	2020-05-08	2020-05-20	2020-08-07	2020-10-07	2021-03-25
SINET 22	1 or 2	2020-04-09	2020-05-08	2020-07-21	2020-10-09	2021-03-18

### Sheet: PassageTime_trends
Mann-Kendall tests for temporal trends in passage times
Variable	LCNEC 1	mLCNEC 11	mLCNEC 23	mLCNEC 26	LNET 10	LNET 5	LNET 16	LNET 18	LNET 6	LNET 13	LNET 14	LNET 24	SINET 7	SINET 8	SINET 9	SINET 12	mSINET 21	SINET 22
statistic.z	-1.64962415189633	-2.24506627533469	-0.479872051177255	-0.423999152002544	0.866025403784439	2.25440744790654	1.71464281994822	2.18940134759929	1.01904933073014	0.244948974278318	0.734846922834953	0.49870298095403	1.04446593573419	1.01904933073014	1.01904933073014	1.01904933073014	1.01904933073014	1.69841555121689
parameter.n	12	10	11	9	8	6	5	9	4	5	5	8	3	4	4	4	4	4
estimates.S	-25	-26	-7	-5	8	13	8	22	4	2	4	5	3	4	4	4	4	6
estimates.varS	211.666666666667	124	156.333333333333	89	65.3333333333333	28.3333333333333	16.6666666666667	92	8.66666666666667	16.6666666666667	16.6666666666667	64.3333333333333	3.66666666666667	8.66666666666667	8.66666666666667	8.66666666666667	8.66666666666667	8.66666666666667
estimates.tau	-0.381690510345287	-0.584306547468143	-0.134839972492648	-0.145064713296415	0.285714285714286	0.866666666666667	0.8	0.611111111111111	0.666666666666667	0.2	0.4	0.181848241863327	1	0.666666666666667	0.666666666666667	0.666666666666667	0.666666666666667	1
p.value	0.0990198320624618	0.0247638782244797	0.63131837576298	0.671566431728082	0.386476230771233	0.0241705471745452	0.0864107329737	0.028567681801513	0.308179547467054	0.80649594050734	0.462432726450476	0.617988644260721	0.296269871484286	0.308179547467054	0.308179547467054	0.308179547467054	0.308179547467054	0.0894293590289935
q.value	0.313562801531129	0.180928651409582	0.705591125852743	0.708875677935197	0.524503456046673	0.180928651409582	0.313562801531129	0.180928651409582	0.450416261682617	0.80649594050734	0.585748120170603	0.705591125852743	0.450416261682617	0.450416261682617	0.450416261682617	0.450416261682617	0.450416261682617	0.313562801531129
