## Supplemental Table 3 for "Druggable Growth Dependencies and Tumor Evolution Analysis in Patient-Derived Organoids of Neuroendocrine Cancer"

### Sheet: Purity classification
Table S3. PDTO purity classification
Sample	Grade	Histology		Transcriptome		Genome		Shared alterations
		available	pure	available	PDTO clusters with parent	available	PDTO estimated purity*	Small variants / SVs**
High purity PDTOs (no flags)
LNET6	G1	no	NA	yes	yes	yes	0.95	94% / 82%
LNET10	G2	yes	yes	yes	yes	yes	0.98	73% / 98%
LNET13	G1	no	NA	yes	yes	no	NA	no discrepancy in RNAseq drivers
LNET14	G1	no	NA	yes	yes	no	NA	no discrepancy in RNAseq drivers
mLNET15*	G2	no	NA	yes	yes	from clinic	NA	no discrepancy in RNAseq drivers
mLNET16	G2	no	NA	yes	yes	from clinic	NA	no discrepancy in RNAseq drivers
LCNEC3	G3	yes	yes	yes	yes	yes	1	95% / 84%
LCNEC4	G3	yes	yes	yes	yes	yes	0.98 (p7); 0.99 (p24)	98% / 79%
mLCNEC11	G3	yes	yes	yes	yes	no	NA	no discrepancy in RNAseq drivers
mLCNEC23	G3	yes	yes	yes	yes	no	NA	RNAseq drivers identified
mLCNEC26	G3	yes	yes	no	NA	no	NA	NA
LCNEC1	G3	yes	yes	yes	yes	yes	1 (p4); 1 (p14)	92% / 90%
mSINET8	G2	no	NA	yes	yes	yes	0.68	98% / 86%
mSINET9	G2	no	NA	no	NA	yes	0.9	97% / 59 %
mSINET21	G1	no	NA	yes	yes	no	NA	no discrepancy in RNAseq drivers
mSINET22	G1	no	NA	yes	yes	no	NA	no discrepancy in RNAseq drivers
mSINET12	G2	no	NA	yes	yes	no	NA	no discrepancy in RNAseq drivers
mLCNEC27	G3	yes	yes	no	NA	no	NA	NA
Mixed PDTOs (at least one of Histology purity, Genome purity, or Transcriptome clustering flagged)
LNET18	G2	yes	mixed	only for PDTO	clusters with other mixed PDTOs	no	NA	RNAseq drivers identified
LNET16	G2	no	NA	yes	no	from clinic	NA	no discrepancy in RNAseq drivers
LNET2	G1	yes	mixed	no	NA	yes	0.46	78% / 77%
LNET5	G2	yes	mixed	yes	no	yes	0.17	28% / 43 %
LNET24	G1	yes	mixed	no	NA	no	NA	NA
LNET19	G1	no	NA	yes	no	no	NA	no discrepancy in RNAseq drivers
mLNET20	G2	no	NA	yes	no	from clinic	NA	no discrepancy in RNAseq drivers
mSINET7	G2	no	NA	yes	no	yes	0.48	95% / 58 %
unclassified
LNET25	G2	yes	NA	no	NA	no	NA	NA
								**flagged (orange) when <80% of both types of variants; RNA drivers from Figs. 3C and S3C
							*flagged (orange) when purity <0.5
