## Supplemental Table 5 for "Druggable Growth Dependencies and Tumor Evolution Analysis in Patient-Derived Organoids of Neuroendocrine Cancer"

### Sheet: EGFR IHC scores - parental tumo
Sample	Grade	PDTO EGFR TPM	parental tumor EGFR TPM	parental tumor EGFR IHC score	Notes
LNET2	G1	n/a	n/a	negative
LNET5	G2	31.79 (P2), 12.68 (P4), 28.54 (P7)	186.57	3	100% of tumor cells are positive
LNET6	G1	65.55	49.82	3	90% of tumor cells are positive
LNET10	G2*	8.62 (P4), 13.09 (P11)	12.73	2	50% of tumor cells are positive
LNET13	G1	15.54	13.65	3	70% of tumor cells are positive
LNET14	G1	11.99	9.24	NA	could not be assessed due to low tumor content on the slide
mLNET15	G2	192.91	762.5	3	100% of tumor cells are positive
LNET16	G2	31.63	68.99	3	90% of tumor cells are positive
mLNET16	G2	40.05	57.6	3	80% of tumor cells are positive
LNET18	G2	21.42	NA	1	10% of tumor cells are positive
LNET19	G1	26.86	10.14	negative	some cytoplasmic staining but close to background levels
mLNET20	G2	15.3	22.59	2	30% of tumor cells are positive
LNET24	G1	NA	NA	3	70% of tumor cells are positive
LNET25	G2	NA	NA	2	20% of tumor cells are positive but overall difficult to assess due to low tumor cell content on the slide

### Sheet: EGFR IHC scores -- TMA
TMA		EGFR score	(at least 2 out of 3 cores with this score)				score 0	score 1	score 2	score 3	not scored
D	285	negative					37	2	12	20	2
D	311	3+				% of scored tumors	0.521127	0.028169	0.169014	0.28169
D	668	3+					total
D	825	negative					73			0.478873
D	217	3+					total scored
D	235	negative*					71
D	261	3+						total of positive		34
D	630	negative						1		0.0588235
D	972	negative						2		0.352941
D	177	3+						3		0.588235
D	184	negative
D	207	negative
D	600	1+
D	832	negative
D	925	negative
D	288	negative
D	314	negative
D	727	negative
D	859	3+
D	225	negative
D	241	negative
D	269	negative
D	689	2+
D	168	negative
D	180	negative
D	190	negative
D	213	3+
D	692	negative
D	900	2+
D	298	2+
D	470	2+
D	736	2+
D	228	3+
D	245	negative
D	275	negative
D	850	3+
D	172	2+
D	181	negative
D	206	negative
D	215	negative
D	808	2+
D	911	2+
K	221	3+
K	250	negative
K	266	negative
K	464	3+
K	723	3+
K	749	3+
K	812	negative
K	902	2+
K	532	3+
K	719	negative
K	927	3+
K	233	3+
K	252	negative
K	271	not scored
K	604	not scored
K	725	negative
K	795	2+
K	834	3+
K	914	3+
K	563	1+
K	739	3+
K	956	negative
K	248	negative
K	259	negative
K	274	negative
K	743	negative
K	803	negative
K	885	2+
K	87	negative
K	615	3+
K	741	2+
K	993	negative
